# CHIP protects lysosomes from CLN4 mutant-induced membrane damages

**DOI:** 10.1101/2025.02.18.638932

**Authors:** Juhyung Lee, Jizhong Zou, Wan Nur Atiqah Binti Mazli, Natalie Chin, Michal Jarnik, Layla Saidi, Yue Xu, John Replogle, Michael Ward, Juan Bonifacino, Wei Zheng, Ling Hao, Yihong Ye

## Abstract

Understanding how cells mitigate lysosomal damage is critical for unraveling pathogenic mechanisms of lysosome-related diseases. Here we use organelle-specific proteomics in iPSC-derived neurons (i^3^Neuron) and an *in vitro* lysosome-damaging assay to demonstrate that lysosome damage, caused by the aggregation of Ceroid Lipofuscinosis Neuronal 4 (CLN4)-linked DNAJC5 mutants on lysosomal membranes, serves as a critical pathogenic linchpin in CLN4-associated neurodegeneration. Intriguingly, in non-neuronal cells, a ubiquitin-dependent microautophagy mechanism downregulates CLN4 aggregates to counteract CLN4-associated lysotoxicity. Genome-wide CRISPR screens identify the ubiquitin ligase CHIP as a central microautophagy regulator that confers ubiquitin-dependent lysosome protection. Importantly, CHIP’s lysosome protection function is transferrable, as ectopic CHIP improves lysosomal function in CLN4 i^3^Neurons, and effectively alleviates lipofuscin accumulation and neurodegeneration in a *Drosophila* CLN4 disease model. Our study establishes CHIP-mediated microautophagy as a key organelle damage guardian that preserves lysosome integrity, offering new insights into therapeutic development for CLN4 and other lysosome-related neurodegenerative diseases.

---

Ceroid lipofuscinosis neuronal (CLN) refers to a group of genetically inherited lysosomal storage diseases (LSD) featured with massive neurodegeneration ^1, 2^. These diseases are caused by mutations in a collection of genes (e.g., CLN1, CLN2, CLN3), which lead to lysosomal dysfunction and the buildup of toxic substances in the brain and other tissues ^3, 4^. A common pathologic hallmark of CLN diseases is the accumulation of autofluorescent lipopigments in the form of ceroid or lipofuscin in both neuronal and non-neuronal cells. However, the disease symptoms are mostly manifested in the central nervous system ^5^. CLN, as an uncurable disease, primarily affects children with common progressive symptoms including vision loss, seizures, motor deterioration, cognitive decline, and eventually, profound neurological impairment ^1, 3, 5^. While most CLN cases are autosomal recessive, CLN4 (also known as Kufs disease) is caused by dominant mutations in *DNAJC5* ^6–10^, a gene regulating protein folding and cellular homeostasis.

*DNAJC5*, also named *Cysteine String Protein α* (*CSPα*), encodes a member of the DnaJ/Hsp40 family of molecular chaperones known as DNAJC5. The Hsp40 family members are featured by the presence of a J-domain, which interacts with HSC70 to promote its ATPase cycle ^11, 12^. DNAJC5 also contains a cysteine string domain, which undergoes palmitoylation to facilitate its membrane interactions ^13^. In neurons, DNAJC5 is primarily localized to synaptic vesicles, but it is also found in other membrane compartments such as Golgi-associated vesicles, plasma membrane (PM), and lysosomes ^4^. Owing to its co-chaperone activity ^14^, DNAJC5 plays critical roles in many cellular processes, including calcium regulation ^15^, membrane fusion and exocytosis ^14, 16, 17^, and unconventional secretion of misfolded proteins^18–20^ where it aids in the transport of misfolded cytosolic proteins out of the cell ^21^. DNAJC5 also has a role in microautophagy, a form of autophagy that engulfs smaller portions of the cytoplasm including damaged proteins and organelles by late endosomes/lysosomes ^22^. The diverse roles of DNAJC5 underscore a critical neuroprotective function linked to cellular homeostasis regulation ^23^.

Numerous studies have characterized the biochemical properties of the CLN4-associated DNAJC5 mutants *in vitro* and in cells. It is known that these mutations abolish DNAJC5 palmitoylation ^24^, causing the mutant proteins to be more prone to aggregation ^25–27^. Moreover, these mutations disrupt the association of DNAJC5 with a Golgi-associated compartment ^22^, abolishing its activity in unconventional protein secretion ^20, 22^ while enhancing its association with the lysosomes ^22, 27^. However, it is unclear how these changes disrupt cell homeostasis to cause lipofuscinosis and neuronal cell death.

In this study, we identify lysosomal membrane damage as a key pathogenic mechanism in CLN4 disease. We uncover a ubiquitin- and microautophagy-dependent lysosome protective mechanism that masks CLN4 mutants’ lysotoxicity in non-neuronal cells, which is mediated by the ubiquitin ligase CHIP. Accordingly, CHIP overexpression restores lysosome function in CLN4 mutation-bearing i^3^Neurons and reduces lipofuscin accumulation and neurodegeneration in a *Drosophila* CLN4 disease model. These findings establish CHIP-mediated microautophagy as a promising target of therapeutic intervention in treating lysosome damage-related neurodegenerative diseases.
