## Supplementary Table 2 for "CHIP protects lysosomes from CLN4 mutant-induced membrane damages"

### Sheet: Cell lines
Name	Abbreviation in this paper	Parental line	Engineered by (if any)	Note
HEK293FT
HEK293T
CHMP6 KO 293T		HEK293T	by author	CRISPR editing
CHIP KO 293T		HEK293T	by author	CRISPR editing
U2OS
CHIP KO U2OS		U2OS	by author	CRISPR editing
iPSC-NGN2 WT	WT	HT727D	NHLBI iPSC core	NGN2 cassette was integrated by author
iPSC-NGN2 +/L115R	L115R HT	HT727D	NHLBI iPSC core	NGN2 cassette was integrated by author
iPSC-NGN2 +/L116del	L116D HT	HT727D	NHLBI iPSC core	NGN2 cassette was integrated by author
iPSC-NGN2 L116de/L116del	L116D HM	HT727D	NHLBI iPSC core	NGN2 cassette was integrated by author

### Sheet: Plasmids
Name	Gene species	Backbone vector	Promoter	Notice
CHIP ΔTPR-Myc	Human	pCMV6 entry	CMV promoter
CHIP ΔU-box-Myc	Human	pCMV6 entry	CMV promoter
CHIP-Myc	Human	pCMV6 entry	CMV promoter
FLAG-DNAJC5 L115R	Human	pCMV6-XL6	CMV promoter
FLAG-DNAJC5 L116Δ	Human	pCMV6-XL6	CMV promoter
FLAG-DNAJC5 WT	Human	pCMV6-XL6	CMV promoter
FSW CHIP ΔTPR-Myc	Human	FSW	Synapsin promoter
FSW CHIP ΔU-box-Myc	Human	FSW	Synapsin promoter
FSW CHIP-Myc	Human	FSW	Synapsin promoter
FSW CHIP-Myc	Human	FSW	Synapsin promoter
FSW FLAG		FSW	Synapsin promoter	Modified from Addgene #73148
FSW Keima-DNAJC5 L116Δ	Human	FSW	Synapsin promoter
FSW Keima-DNAJC5 WT	Human	FSW	Synapsin promoter
FSW TMEM192-3xHA	Human	FSW	Synapsin promoter	Subcloned from Addgene #134631
HA-VPS4 E228Q	Human	pcDNA3	CMV promoter
mCerulean C1			CMV promoter
mCerulean-DNAJC5 L115R	Human	mCerulean C1	CMV promoter
mCerulean-DNAJC5 L116d	Human	mCerulean C1	CMV promoter
mCerulean-DNAJC5 WT	Human	mCerulean C1	CMV promoter
mCitrine C1			CMV promoter
mCitrine-DNAJC5	Human	mCitrine C1	CMV promoter
mCitrine-L115R	Human	mCitrine C1	CMV promoter
mCitrine-L116d	Human	mCitrine C1	CMV promoter
mKeima-DNAJC5	Human	pLenti CMV mKeima	CMV promoter
mKeima-DNAJC5 ΔJ	Human	pLenti CMV mKeima	CMV promoter
mKeima-L115R	Human	pLenti CMV mKeima	CMV promoter
mKeima-L116d		pLenti CMV mKeima	CMV promoter
pcDNA3			CMV promoter
pCMV-VSV-G				Lentiviral packaging plasmid. Addgene #8454
pGEX GST-tev-hDNAJC5 L115R	Human	pGEX	tac promoter
pGEX GST-tev-hDNAJC5 L116d	Human	pGEX	tac promoter
pGEX GST-tev-hDNAJC5 WT	Human	pGEX	tac promoter
pLentiCRISPR v2			EFS-NS	Addgene #52961
pLenti CMV mKeima		pLenti CMV hygromycin	CMV promoter
psPAX2				Lentiviral packaging plasmid. Addgene #12260
pUAST-HA-dCHIP dTPR	Drosophila	pUASTattb	hsp70 promoter
pUAST-HA-dCHIP dU-box	Drosophila	pUASTattb	hsp70 promoter
pUAST-HA-dCHIP WT	Drosophila	pUASTattb	hsp70 promoter
pUAST-mKeima-Csp1	Drosophila	pUASTattb	hsp70 promoter
scramble shRNA (sh-control)		pLKO.1 puro	U6 promoter	Addgene #1864
sh-CHIP		pLKO.1 puro	U6 promoter	shRNA seq: 5'-CCCAAGTTCTGCTGTTGGACT-3'
sh-UBE2N		pLKO.1 puro	U6 promoter	shRNA seq: 5'-AGACAAGTTGGGAAGAATATG-3'

### Sheet: Antibodies and dyes
Name	Species	Clone # (if any)	Company	Catalog #	Immunoblotting	Immunostaining	Note
anti-ATP6V0A1	Rabbit	polyclonal	Novus	NBP1-89342	1:2000
anti-ATP6V1G2	Rabbit	polyclonal	Thermo	PA597487	1:2000
anti-CHMP6	Rabbit	polyclonal	Proteintech	16278-1-AP	1:2000
anti-DNAJC5	Rabbit	polyclonal	Custom-made		1:2000		Production in detail is desribed in the method
anti-FLAG	Mouse	M2	Sigma	F1804	1:2000
anti-FLAG	Rabbit	polyclonal	Sigma	F7425	1:2000
anti-FLAG® M2 Affinity Gel	Mouse	M2	Sigma	A2220
anti-GM130	Rabbit	EP892Y	Abcam	ab52649	1:2000
anti-HA	Mouse	HA-7	Sigma	H3663	1:2000
anti-HA	Rabbit	C29F4	Cell Signaling	3724	1:2000
anti-HGS	Rabbit	polyclonal	Proteintech	10390-1-AP	1:2000	1:200
anti-HSC70	Mouse	B-6	SantaCruz	sc-7298	1:2000
anti-HSP90	Mouse	F-8	SantaCruz	sc-13119	1:2000
anti-mKeima	Mouse	2F7	MBL	MBL-M126-3M	1:2000
anti-LAMP1	Rabbit	D2D11	Cell Signaling	9091	1:2000	1:400
anti-LAMP2	Mouse	H4B4	SantaCruz	sc-18822	1:2000
anti-Myc	Mouse	9E10	SantaCruz	sc-40	1:2000	1:200
anti-sec61β	Rabbit	polyclonal			1:2000		previosuly described in [1]
anti-SLC3A2	Rabbit	polyclonal	Bethyl	A304-330A	1:2000
anti-STUB1/CHIP	Mouse	ST21.55	Sigma	S1073	1:2000
anti-STUB1/CHIP	Rabbit	polyclonal	Thermo	PA1-015	1:2000
anti-TOM20	Mouse	F-10	SantaCruz	sc-17764	1:1000
anti-UBE1	Mouse	2G2.3-5	Sigma	E3152	1:2000
anti-Ubiquitin	Mouse	P4D1	SantaCruz		1:2000
anti-Ubiquitin	Mouse	FK2	StressMarq	SMC-214D		1:200	MeOH fixation
anti-β-III-tubulin	Rabbit	polyclonal	Abcam	ab18207	1:4000	1:200
AmyTracker 680			Ebba biotech			2 µg/ml
CellBrite® Steady			Biotium	30105		1:1000	Plasmamembrane dye
DAPI			Sigma	D9542		1 µg/ml	Nuclear dye for fixed samples
Dextran, Alexa Fluor™ 568 (10,000 MW)			Invitrogen	D22912		100 µg/ml
Dextran, Oregon Green™ 488 (70,000 MW)			Invitrogen	D7172		100 µg/ml
DQ™ Red BSA			Invitrogen	D12051		40 µg/ml
Hoechst 33342			Invitrogen	H3570		1:10000	Nuclear dye for live samples
LIVE/DEAD™ Cell Imaging Kit (488/570)			Invitrogen	R37601		1:4
LysoTracker™ Green DND-26			Invitrogen	L7526		1:5000
LysoTracker™ Red DND-99			Invitrogen	L7528		1:5000
Magic Red® Fluorescent Cathepsin B Assay Kit			Immunochemistry Technologies	938		a:250
Mouse (AlexaFluor™ 405 conjugated)			Invitrogen	A31553		1:500	Secondary Ab for ICC
Mouse (AlexaFluor™ 488 conjugated)			Invitrogen	A11029		1:500	Secondary Ab for ICC
Mouse (AlexaFluor™ 568 conjugated)			Invitrogen	A11031		1:500	Secondary Ab for ICC
Mouse (AlexaFluor™ 680 conjugated)			Invitrogen	A21058	1:10000		Secondary Ab for WB
Mouse (HRP-conjugated)			Sigma	A4416	1:2000		Secondary Ab for WB
NucSpot® 500/515			Biotium	41040		1:1000	Impermeable nuclear dye
NucSpot® 650/665			Biotium	41034		1:1000	Impermeable nuclear dye
Pierce™ Anti-HA Magnetic Beads	Mouse	2-2.2.14	Thermo	88836
Ponceau S			Sigma	P7170
Rabbit (AlexaFluor™ 488 conjugated)			Invitrogen	A11034		1:500	Secondary Ab for ICC
Rabbit (AlexaFluor™ 568 conjugated)			Invitrogen	A11011		1:500	Secondary Ab for ICC
Rabbit (HRP-conjugated)			Sigma	A6154	1:2000		Secondary Ab for WB
Rabbit (IRDye800 conjugated)			Rockland	611-132-003	1:10000		Secondary Ab for WB
[1] Lee, J. G., Takahama, S., Zhang, G., Tomarev, S. I. & Ye, Y., Nat Cell Biol 18, 765-776, doi:10.1038/ncb3372 (2016).

### Sheet: Chemicals
Name	Company	Catalog #
Adenosine 5′-triphosphate magnesium salt	Sigma	A9187
TAK-243	Selleckchem	S8341
GW4869	Sigma	D1692
LLOMe	Sigma	L7393
Bafilomycin A1	Sigma	196000
Streptolysin O	Sigma	SAE0089

### Sheet: Assay kits
Name	Company	Catalog #
LIVE/DEAD™ Cell Imaging Kit (488/570)	Invitrogen	R37601
Lysosome Enrichment Kit for Tissues and Cultured Cells	Thermo	89839
Magic Red® Fluorescent Cathepsin B Assay Kit	Immunochemistry Technologies	938
